# The molecular landscape of polycystic kidneys is marked by common alterations in purine metabolism

**DOI:** 10.1101/2025.08.07.668867

**Authors:** Jean-Paul Decuypere, Daniel M Borras, Priyanka Koshy, Ludwig Missiaen, Steffen Fieuws, Nikky Corthout, Humbert De Smedt, Diethard Monbaliu, Jacques Pirenne, Tania Roskams, Bart Ghesquière, Bert Bammens, Abhishek D Garg, Djalila Mekahli, Rudi Vennekens

## Abstract

Autosomal dominant polycystic kidney disease (ADPKD) is the most common inherited kidney disease. Cysts develop through dedifferentiation of tubular epithelial cells, but the sequence of molecular events and their relative importance remain unclear. To address this gap in knowledge, 40 cysts from 4 ADPKD kidneys and 4 microcystic tissues were mapped on transcriptomic and histological level. Cyst were heterogenous and we identified 6 cystic subclusters with 2 deviations from the main trajectory, dependent on the rate of interstitial remodeling, inflammation and dedifferentiation. Loss of proximal tubular marker gene expression was more pronounced compared to those of other tubular segments. Altered expression of metabolic pathways was consistent among the cysts, which was further analyzed in human and mouse cell lines. Purine metabolism was similarly altered in all ADPKD cell lines, and its modulation with azathioprine suppressed cyst formation in vitro. In conclusion, by focusing on common altered pathways in cysts and cell models, we have identified purine metabolism as a novel potential target in ADPKD.
