## Supplemental Table 4 for "The molecular landscape of polycystic kidneys is marked by common alterations in purine metabolism"

### Sheet: Sheet1
	r	R squared	P (two-tailed)
PC2 vs. Interstitial Proteglycans and GPs	0.8388	0.7036	1.84e-13
PC2 vs. Developmental proteins	-0.7657	0.5863	3.62184e-10
PC2 vs. Complement factors	0.7442	0.5538	2.03781e-09
PC2 vs. Thin ascending limb	-0.7437	0.5531	2.11368e-09
PC2 vs. Elastic fibers	0.7435	0.5528	2.1457e-09
PC2 vs. Intercellular junctions	-0.7368	0.5429	3.54065e-09
PC2 vs. TIMPs	0.7307	0.534	5.50663e-09
PC2 vs. Basemement membranes	-0.7059	0.4983	2.98852e-08
PC2 vs. Calcium toolkit	-0.6835	0.4672	1.19242e-07
PC2 vs. Endothelial cells	0.6608	0.4367	4.29974e-07
PC2 vs. Apoptosis	0.654	0.4277	6.20849e-07
PC2 vs. Epithelial Keratins	-0.6451	0.4162	9.8245e-07
PC2 vs. NFkB signaling	0.6424	0.4127	1.12828e-06
PC2 vs. Fibroblasts	0.614	0.3769	4.44058e-06
PC2 vs. Blood Coagulation	0.5967	0.3561	9.55867e-06
PC2 vs. Antioxidant enzymes	0.5926	0.3511	1.143e-05
PC2 vs. Glycogenesis	0.5778	0.3339	2.10791e-05
PC2 vs. ADPKD transcription factors	0.5702	0.3252	2.85808e-05
PC2 vs. A intercalated cell	-0.5598	0.3134	4.29249e-05
PC2 vs. Profibrotic transcripts	0.5419	0.2937	8.34153e-05
PC2 vs. TCA and OXPHOS	0.5364	0.2877	0.000101772
PC2 vs. Growth factors	0.5292	0.2801	0.00013098
PC2 vs. Wnt signaling	0.516	0.2662	0.000205649
PC2 vs. Principal cells	-0.4833	0.2336	0.000579351
PC2 vs. TNF signaling	0.4536	0.2057	0.00136462
PC2 vs. Leukocytes	-0.4464	0.1993	0.00165995
PC2 vs. Adenylate kinase	0.4175	0.1743	0.00350614
PC2 vs. Thick Ascending Limb	-0.392	0.1536	0.00643541
PC2 vs. Peroxisomes	-0.3338	0.1114	0.0218476
PC2 vs. Mitochondria	0.2863	0.08198	0.0510376
PC2 vs. ER proteins	0.2811	0.07902	0.0556149
PC2 vs. Cytosolic proteins	0.2513	0.06313	0.0884652
PC2 vs. MAPK signaling	-0.2444	0.05974	0.0977807
PC2 vs. Macrophages	0.2442	0.05965	0.0980414
PC2 vs. Xenobiotic detoxification	-0.223	0.04974	0.131828
PC2 vs. Nuclear proteins	-0.2134	0.04553	0.149834
PC2 vs. B intercalated cell	-0.2044	0.04177	0.168209
PC2 vs. Actin filaments	0.1804	0.03254	0.224957
PC2 vs. PI3K-Akt-mTOR	-0.1646	0.02708	0.269019
PC2 vs. Fatty Acid Oxidation	0.142	0.02016	0.341097
PC2 vs. Microtubules	0.1411	0.01992	0.343989
PC2 vs. Distal convoluted tubule	-0.1263	0.01596	0.397429
PC2 vs. Proximal tubule	-0.1014	0.01029	0.497542
PC2 vs. Collagen	-0.07776	0.006046	0.603408
PC2 vs. Glycolysis	0.0258	0.0006655	0.863338
PC2 vs. Gamma secretase	0.01542	0.0002378	0.918062
PC2 vs. Golgi proteins	-0.006626	4.391e-05	0.964742
